# Demographics and Employment of Max-Planck Society’s Postdocs

**DOI:** 10.1101/2020.11.27.399733

**Authors:** M. Vallier, M. Mueller, P. Alcami, G. Bellucci, M. Grange, YX. Lu, S. Duponchel

## Abstract

The recently founded Max Planck PostdocNet brings together postdoctoral researchers (or postdocs) from the Max Planck Society (MPS), provides representation for the postdoctoral community across all Max Planck Institutes (MPI) and associated institutes, and advocates for their interests on their behalf.

At the 2019 founding meeting, MPS postdocs quickly raised their concerns about their employment situation and their associated social and working conditions. Subsequently, the PostdocNet conducted the first survey targeting exclusively postdoctoral researchers to gather information on their demographics, employment situations and social conditions.

This report presents the results of this survey, providing a thorough characterization of the postdoc demographics as well as the working conditions experienced by the postdoctoral community of the MPS. Remarkably, the survey analysis revealed a number of disparities in the access to employment type, wage level and social benefits. These results will guide future and present MPS postdoctoral researchers and their employers at the MPS to thrive for equality and fairness. Moreover, these results should be of help to the MPS to establish, improve and maintain optimal working conditions for MPS postdocs.
