## Supplemental File 2 for "Demographics and Employment of Max-Planck Society’s Postdocs"

### Sheet: Demographics
	Core questions: 546 complete cases / 623 participants = 87,6%									Accessory questions
	Gender			Graduated from			MPS Section			MPI			Total Experience
	Female	253		MPS	91		BMS	350		Heart and Lung Research	28		Min.	0
	Male	355		DE	120		CPTS	164		Plant Breeding Research	28		1st Qu.	0
	Other	3		EU	213		HS	100		Gravitational Physics	21		Median	0
	NA's	12		nonEU	189		NA's	9		Immunobiology and Epigenetics	21		Mean	1.377
				NA's	10					Polymer Research	21		3rd Qu.	2
	Age						Employment Type			(Other)	448		Max.	15
	20-30	99		Graduated from			Contract	508		NA's	56		NA's	59
	30-40	454		DE	211		Stipend	35
	40+	59		EU	213		Fellowship	47					Experience in MPI
	NA's	11		nonEU	189		Permanent	14					Min.	0
				NA's	10		NA's	19					1st Qu.	0
	Nationality												Median	0
	EU	185		Total Experience			Funding Source						Mean	0.1166
	Germany	166		[0-1[	84		MPS	323					3rd Qu.	0
	Asia	115		[1-3[	173		GRF	82					Max.	6
	America N	59		[3-5[	138		ERF	78					NA's	70
	America S	32		[5-[	219		Unknown	71
	(Other)	50		NA's	9		MPS_&_Other	10					Experience in DE
	NA's	16					(Other)	27					Min.	0
				Experience in MPS			NA's	32					1st Qu.	0
	Nationality			[0-1[	149								Median	0
	DE	166		[1-3[	244		Funding Source						Mean	0.3662
	EU	185		[3-5[	122		MPS	323					3rd Qu.	0
	nonEU	256		[5-[	97		ERF	78					Max.	12
	NA's	16		NA's	11		Unknown	71					NA's	70
							GRF	60
							AvH	22					Experience in EU
							(Other)	37					Min.	0
							NA's	32					1st Qu.	0
													Median	0
													Mean	0.5398
													3rd Qu.	0
													Max.	10
													NA's	70
													Experience in nonEU
													Min.	0
													1st Qu.	0
													Median	0
													Mean	0.3427
													3rd Qu.	0
													Max.	9
													NA's	70

### Sheet: Contracts
	Core questions: 258 complete cases / 508 participants = 50,79%									Accessory questions						Core questions: 258 complete cases / 508 participants = 50,79%
	Gender			Graduated from			MPS Section			MPI			Total Experience			Tarifgruppe			Work Load			Consideration Of Experience
	Female	212		MPS	82		BMS	283		Gravitational Physics	21		Min.	0		E13	320		Min.	10		Yes	142
	Male	286		DE	106		CPTS	131		Plant Breeding Research	21		1st Qu.	0		E14	72		1st Qu.	39		Partially	68
	Other	3		EU	178		HS	90		Evolutionary Biology	20		Median	0		E15	4		Median	39		No	81
	NA's	7		nonEU	133		NA's	4		Heart and Lung Research	20		Mean	1.355		EU	3		Mean	38.15		Maybe	113
				NA's	9					Polymer Research	18		3rd Qu.	2		WII	1		3rd Qu.	39		NA's	104
	Age						Employment Type			(Other)	370		Max.	15		NA's	108		Max.	40
	20-30	68		Graduated from			Contract	508		NA's	38		NA's	42					NA's	135		Aware Category Before
	30-40	389		DE	188		Stipend	0								Stufe						Yes	167
	40+	47		EU	178		Fellowship	0					Experience in MPI			3	160		Brutto Salary (Monthly)			No	188
	NA's	4		nonEU	133		Permanent	0					Min.	0		2	95		Min.	862.2		Maybe	45
				NA's	9		NA's	0					1st Qu.	0		4	68		1st Qu.	4335.4		NA's	108
	Nationality												Median	0		1	19		Median	4685.3
	EU	158		Total Experience			Funding Source						Mean	0.1239		5	18	0	Mean	4540.9		Aware Why Category Before
	Germany	152		[0-1[	70		MPS	272					3rd Qu.	0		(Other)	5	0	3rd Qu.	4964.5		Yes	101
	Asia	78		[1-3[	137		ERF	71					Max.	6		NA's	143		Max.	7414		No	252
	America N	43		[3-5[	110		Unknown	68					NA's	48					NA's	205		Maybe	40
	Europe	25		[5-[	188		GRF	58								Tarifgruppe/Stufe						NA's	115
	(Other)	40		NA's	3		PF	8					Experience in DE			E13_3	136		Brutto Salary (Hourly)
	NA's	12					(Other)	18					Min.	0		E13_2	76		Min.	51.24
				Experience in MPS			NA's	13					1st Qu.	0		E13_4	53		1st Qu.	111.16
	Nationality			[0-1[	115								Median	0		E13_NA	30		Median	120.14
	DE	152		[1-3[	191		Funding Source						Mean	0.3424		E14_3	23		Mean	119.55
	EU	158		[3-5[	111		MPS	272					3rd Qu.	0		(Other)	82		3rd Qu.	128.87
	nonEU	186		[5-[	83		ERF	71					Max.	12		NA's	108		Max.	185.35
	NA's	12		NA's	8		Unknown	68					NA's	48					NA's	210
							GRF	58
							PF	8					Experience in EU
							(Other)	18					Min.	0
							NA's	13					1st Qu.	0
													Median	0
													Mean	0.5761
													3rd Qu.	0
													Max.	10
													NA's	48
													Experience in nonEU
													Min.	0
													1st Qu.	0
													Median	0
													Mean	0.3033
													3rd Qu.	0
													Max.	9
													NA's	48

### Sheet: Stipends
	Core questions: 38 complete cases / 82 participants = 46,34%									Accessory questions						Core questions: 38 complete cases / 82 participants = 46,34%
	Gender			Graduated from			MPS Section			MPI			Total Experience			Monthly Allowance			Stipend Add On			Aware Stipend Before
	Female	26		MPS	5		BMS	50		Heart and Lung Research	7		Min.	0		Min.	1900		Yes	7		Yes	48
	Male	51		DE	4		CPTS	28		Plant Breeding Research	7		1st Qu.	0		1st Qu.	2100		No	56		No	27
	Other	0		EU	21		HS	4		Physics of Complex Systems	5		Median	0.5		Median	2300		NA's	19		NA's	7
	NA's	5		nonEU	52		NA's	0		Animal Behavior	3		Mean	1.021		Mean	2431
				NA's	0					Chemical Physics of Solids	3		3rd Qu.	1.5		3rd Qu.	2650		Health Insurance			Aware Stipend Conditions Before
	Age						Employment Type			(Other)	52		Max.	6		Max.	5000		Yes	49		Yes	18
	20-30	26		Graduated from			Contract	0		NA's	5		NA's	9		NA's	8		No	20		No	56
	30-40	51		DE	9		Stipend	35											Maybe	3		NA's	8
	40+	1		EU	21		Fellowship	47					Experience in MPI			Stipend Origin			NA's	10
	NA's	4		nonEU	52		Permanent	0					Min.	0		MPS Superior	36
				NA's	0		NA's	0					1st Qu.	0		My Grant	38		Parental Leave
	Nationality												Median	0		NA's	8		Yes	15
	Asia	34		Total Experience			Funding Source						Mean	0.05797					No	20
	EU	17		[0-1[	12		MPS	35					3rd Qu.	0		Stipend Start			Maybe	28
	America N	16		[1-3[	31		GRF	24					Max.	2.5		After 2015	74		NA's	19
	America S	6		[3-5[	22		ERF	7					NA's	13		NA's	8
	Germany	3		[5-[	14		IG	5											Unemployment Insurance
	(Other)	4		NA's	3		MPS_&_Other	4					Experience in DE			Stipend Initial Duration			Yes	5
	NA's	2					(Other)	4					Min.	0		[0-0.5[	3		No	49
				Experience in MPS			NA's	3					1st Qu.	0		[0.5-1[	14		Maybe	12
	Nationality			[0-1[	27								Median	0		[1-1.5[	3		NA's	16
	DE	3		[1-3[	43		Funding Source						Mean	0.1232		[1.5-2[	49
	EU	17		[3-5[	9		MPS	35					3rd Qu.	0		[2-[	8		Pension Contribution
	nonEU	60		[5-[	2		AvH	22					Max.	5		NA's	5		Yes	8
	NA's	2		NA's	1		ERF	7					NA's	13					No	56
							IG	5											Maybe	4
							MPS_&_Other	4					Experience in EU						NA's	14
							(Other)	6					Min.	0
							NA's	3					1st Qu.	0					Taxes
													Median	0					Yes	14
													Mean	0.3551					Should	1
													3rd Qu.	0					No	58
													Max.	5					NA's	9
													NA's	13
																			Employee Rights
													Experience in nonEU						Yes	15
													Min.	0					Partially	11
													1st Qu.	0					No	21
													Median	0					Maybe	28
													Mean	0.4783					NA's	7
													3rd Qu.	1
													Max.	3
													NA's	13
