## Supplemental File 5_Stipend for "Demographics and Employment of Max-Planck Society’s Postdocs"

### Sheet: EmploymentType
	Overall	Gender			Age				Nationality				PhD Lab					Total Exp					MPS Exp					MPS Section
		Female	Male	Total	[20-30[	[30-40[	[40-[	Total	DE	EU	nonEU	Total	MPS	DE	EU	nonEU	Total	[0-1[	[1-3[	[3-5[	[5-[	Total	[0-1[	[1-3[	[3-5[	[5-[	Total	BM	CPT	HUM	Total
Scholarship	39	6	30	36	13	25	0	38	0	7	31	38	2	3	8	26	39	10	12	9	6	37	17	17	4	0	38	15	21	3	39
Fellowship	38	19	19	38	12	24	1	37	3	10	25	38	2	1	12	23	38	1	17	11	8	37	6	25	5	2	38	31	6	1	38
Total	77	25	49	74	25	49	1	75	3	17	56	76	4	4	20	49	77	11	29	20	14	74	23	42	9	2	76	46	27	4	77
	Overall	Gender			Age				Nationality				PhD Lab					Total Exp					MPS Exp					MPS Section
		Female	Male	Total	[20-30[	[30-40[	[40-[	Total	DE	EU	nonEU	Total	MPS	DE	EU	nonEU	Total	[0-1[	[1-3[	[3-5[	[5-[	Total	[0-1[	[1-3[	[3-5[	[5-[	Total	BM	CPT	HUM	Total
Scholarship	0.506494	0.24	0.612245	0.486486	0.52	0.510204	0	0.506667	0	0.411765	0.553571	0.5	0.5	0.75	0.4	0.530612	0.506494	0.909091	0.413793	0.45	0.428571	0.5	0.73913	0.404762	0.444444	0	0.5	0.326087	0.777778	0.75	0.506494
Fellowship	0.493506	0.76	0.387755	0.513514	0.48	0.489796	1	0.493333	1	0.588235	0.446429	0.5	0.5	0.25	0.6	0.469388	0.493506	0.0909091	0.586207	0.55	0.571429	0.5	0.26087	0.595238	0.555556	1	0.5	0.673913	0.222222	0.25	0.493506
Total	1	1	1	1	1	1	1	1	1	1	1	1	1	1	1	1	1	1	1	1	1	1	1	1	1	1	1	1	1	1	1
	Overall	Gender			Age				Nationality				PhD Lab					Total Exp					MPS Exp					MPS Section
		Female	Male	Total	[20-30[	[30-40[	[40-[	Total	DE	EU	nonEU	Total	MPS	DE	EU	nonEU	Total	[0-1[	[1-3[	[3-5[	[5-[	Total	[0-1[	[1-3[	[3-5[	[5-[	Total	BM	CPT	HUM	Total
Scholarship	--	0.166667	0.833333	1	0.342105	0.657895	0	1	0	0.184211	0.815789	1	0.0512821	0.0769231	0.205128	0.666667	1	0.27027	0.324324	0.243243	0.162162	1	0.447368	0.447368	0.105263	0	1	0.384615	0.538462	0.0769231	1
Fellowship	--	0.5	0.5	1	0.324324	0.648649	0.027027	1	0.0789474	0.263158	0.657895	1	0.0526316	0.0263158	0.315789	0.605263	1	0.027027	0.459459	0.297297	0.216216	1	0.157895	0.657895	0.131579	0.0526316	1	0.815789	0.157895	0.0263158	1
Total	--	0.337838	0.662162	1	0.333333	0.653333	0.0133333	1	0.0394737	0.223684	0.736842	1	0.0519481	0.0519481	0.25974	0.636364	1	0.148649	0.391892	0.27027	0.189189	1	0.302632	0.552632	0.118421	0.0263158	1	0.597403	0.350649	0.0519481	1

### Sheet: EmploymentType Tests
	MPS Section		Gender		Age		Nationality		PhD Lab		Total Exp		MPS Exp
	Cramer's V	p-value	Cramer's V	p-value	Cramer's V	p-value	Cramer's V	p-value	Cramer's V	p-value	Cramer's V	p-value	Cramer's V	p-value
Overall	0.439718	0.000584919	0.352252	0.00536405	0.118167	0.592366	0.234304	0.124166	0.159993	0.578444	0.343106	0.0333843	0.342126	0.030709

### Sheet: MonthlyAllowance
		Scholarship						Fellowship
		Min.	1st Qu.	Median	Mean	3rd Qu.	Max.	Min.	1st Qu.	Median	Mean	3rd Qu.	Max.
Overall		2000	2100	2100	2150.56	2205.75	2323	1900	2500	2650	2740.53	2692.5	5000
Funding Source	AvH	--	--	--	--	--	--	2200	2600	2650	2613.86	2670	3000
	ERF	--	--	--	--	--	--	2650	3100	3296.06	3554.61	3727	5000
	GRF	--	--	--	--	--	--	2000	2125	2250	2250	2375	2500
	IG	--	--	--	--	--	--	1900	2100	2400	2680	3350	3650
Age	[20-30[	2100	2100	2100	2167.82	2261.5	2323	2475	2650	2650	2731.36	2685	3350
	[30-40[	2000	2100	2100	2144.75	2200	2323	1900	2500	2600	2748.32	2692.5	5000
Gender	Female	2100	2100	2100	2138.33	2175	2230	1900	2500	2650	2713.5	3025	3650
	Male	2000	2100	2100	2156.79	2223	2323	2100	2525	2625	2764.56	2670	5000
Nationality	DE	--	--	--	--	--	--	2000	2000	2000	2000	2000	2000
	EU	2000	2100	2100	2160.43	2261.5	2300	2600	2637.5	2900	3162.01	3309.55	5000
	nonEU	2100	2100	2100	2149.89	2200	2323	1900	2500	2650	2635.28	2670	3727
PhD Lab	MPS	2100	2100	2100	2100	2100	2100	--	--	--	--	--	--
	DE	2100	2149	2198	2176	2214	2230	2000	2000	2000	2000	2000	2000
	EU	2000	2100	2261.5	2205.75	2300	2323	2600	2650	2670	2816.91	2900	3350
	nonEU	2100	2100	2100	2132.43	2100	2323	1900	2500	2600	2736	2665	5000
Total Exp	[0-1[	2100	2100	2100	2135.89	2100	2300	2650	2650	2650	2650	2650	2650
	[1-3[	2100	2100	2100	2138.45	2100	2323	1900	2500	2650	2650.4	2670	3350
	[3-5[	2100	2100	2149	2168	2205.75	2323	2000	2450	2600	2659.7	2692.5	3727
	[5-[	2000	2125	2215	2188.33	2282.5	2300	2100	2625	2700	3100	3325	5000
MPS Exp	[0-1[	2100	2100	2100	2168.12	2223	2323	2100	2481.25	2550	2620.83	2675	3350
	[1-3[	2000	2100	2100	2122	2100	2300	1900	2550	2650	2714.18	2670	5000
	[3-5[	2100	2100	2200	2200	2300	2300	2400	2550	2625	2844.25	2919.25	3727
	[5-[	--	--	--	--	--	--	3650	3650	3650	3650	3650	3650

### Sheet: MonthlyAllowance Tests
	Funding Source		Gender		Age		Nationality		PhD Lab		Total Exp		MPS Exp
	Estimate	p-value	Estimate	p-value	Estimate	p-value	Estimate	p-value	Estimate	p-value	Estimate	p-value	Estimate	p-value
Scholarship	--	--	-0.0295568	0.815938	-0.0195791	0.551919	-0.0296847	0.886414	0.0567041	0.185893	-0.0226441	0.508572	0.0392299	0.196385
Felowship	0.243862	0.0160634	-0.0253688	0.664421	0.00117124	0.308682	0.159539	0.0310283	0.154359	0.0336223	-0.0409402	0.612168	-0.0119624	0.450325
	AvH separated
	Stipend Type
	Estimate	p-value
	0.530077	1.1542e-09

### Sheet: SocialConditions
		Scholarship	Fellowship	Total				Scholarship	Fellowship	Total				Scholarship	Fellowship	Total
Inital Stipend Duration	[0-0.5[	2	1	3		Inital Stipend Duration	[0-0.5[	0.666667	0.333333	1		Inital Stipend Duration	[0-0.5[	0.0540541	0.0277778	0.0410959
	[0.5-1[	11	2	13			[0.5-1[	0.846154	0.153846	1			[0.5-1[	0.297297	0.0555556	0.178082
	[1-1.5[	2	0	2			[1-1.5[	1	0	1			[1-1.5[	0.0540541	0	0.0273973
	[1.5-2[	20	27	47			[1.5-2[	0.425532	0.574468	1			[1.5-2[	0.540541	0.75	0.643836
	[2-[	2	6	8			[2-[	0.25	0.75	1			[2-[	0.0540541	0.166667	0.109589
	Total	37	36	73			Total	0.506849	0.493151	1			Total	1	1	1
Do you have...		Scholarship	Fellowship	Total		Do you have...		Scholarship	Fellowship	Total		Do you have...		Scholarship	Fellowship	Total
...employee rights?	Yes	9	4	13		...employee rights?	Yes	0.692308	0.307692	1		...employee rights?	Yes	0.257143	0.108108	0.180556
	Partially	3	8	11			Partially	0.272727	0.727273	1			Partially	0.0857143	0.216216	0.152778
	No	11	9	20			No	0.55	0.45	1			No	0.314286	0.243243	0.277778
	Maybe	12	16	28			Maybe	0.428571	0.571429	1			Maybe	0.342857	0.432432	0.388889
	Total	35	37	72			Total	0.486111	0.513889	1			Total	1	1	1
...a health insurance?	Yes	24	24	48		...a health insurance?	Yes	0.5	0.5	1		...a health insurance?	Yes	0.75	0.648649	0.695652
	No	5	13	18			No	0.277778	0.722222	1			No	0.15625	0.351351	0.26087
	Maybe	3	0	3			Maybe	1	0	1			Maybe	0.09375	0	0.0434783
	Total	32	37	69			Total	0.463768	0.536232	1			Total	1	1	1
...rights to a parental leave?	Yes	4	11	15		...rights to a parental leave?	Yes	0.266667	0.733333	1		...rights to a parental leave?	Yes	0.153846	0.323529	0.25
	No	9	10	19			No	0.473684	0.526316	1			No	0.346154	0.294118	0.316667
	Maybe	13	13	26			Maybe	0.5	0.5	1			Maybe	0.5	0.382353	0.433333
	Total	26	34	60			Total	0.433333	0.566667	1			Total	1	1	1
...an unemployment insurance?	Yes	1	4	5		...an unemployment insurance?	Yes	0.2	0.8	1		...an unemployment insurance?	Yes	0.0357143	0.114286	0.0793651
	No	22	26	48			No	0.458333	0.541667	1			No	0.785714	0.742857	0.761905
	Maybe	5	5	10			Maybe	0.5	0.5	1			Maybe	0.178571	0.142857	0.15873
	Total	28	35	63			Total	0.444444	0.555556	1			Total	1	1	1
...a pension contribution plan?	Yes	1	7	8		...a pension contribution plan?	Yes	0.125	0.875	1		...a pension contribution plan?	Yes	0.0344828	0.194444	0.123077
	No	26	27	53			No	0.490566	0.509434	1			No	0.896552	0.75	0.815385
	Maybe	2	2	4			Maybe	0.5	0.5	1			Maybe	0.0689655	0.0555556	0.0615385
	Total	29	36	65			Total	0.446154	0.553846	1			Total	1	1	1
...to pay taxes?	Yes	5	9	14		...to pay taxes?	Yes	0.357143	0.642857	1		...to pay taxes?	Yes	0.142857	0.25	0.197183
	Should	0	1	1			Should	0	1	1			Should	0	0.0277778	0.0140845
	No	30	26	56			No	0.535714	0.464286	1			No	0.857143	0.722222	0.788732
	Total	35	36	71			Total	0.492958	0.507042	1			Total	1	1	1
...an add-on to your stipend?	Yes	5	2	7		...an add-on to your stipend?	Yes	0.714286	0.285714	1		...an add-on to your stipend?	Yes	0.185185	0.0588235	0.114754
	No	22	32	54			No	0.407407	0.592593	1			No	0.814815	0.941176	0.885246
	Total	27	34	61			Total	0.442623	0.557377	1			Total	1	1	1
Did you know...		Scholarship	Fellowship	Total		Did you know...		Scholarship	Fellowship	Total		Did you know...		Scholarship	Fellowship	Total
...that you would get a stipend?	Yes	27	19	46		...that you would get a stipend?	Yes	0.586957	0.413043	1		...that you would get a stipend?	Yes	0.75	0.542857	0.647887
	No	9	16	25			No	0.36	0.64	1			No	0.25	0.457143	0.352113
	Total	36	35	71			Total	0.507042	0.492958	1			Total	1	1	1
...what were the social/working conditions of a stipend?	Yes	9	8	17		...what were the social/working conditions of a stipend?	Yes	0.529412	0.470588	1		...what were the social/working conditions of a stipend?	Yes	0.25	0.235294	0.242857
	No	27	26	53			No	0.509434	0.490566	1			No	0.75	0.764706	0.757143
	Total	36	34	70			Total	0.514286	0.485714	1			Total	1	1	1
